# Comparative genomics guides elucidation of vitamin B12 biosynthesis in novel human associated *Akkermansia*

**DOI:** 10.1101/587527

**Authors:** Nina Kirmiz, Kadir Galindo, Karissa L. Cross, Estefani Luna, Nicholas Rhoades, Mircea Podar, Gilberto E. Flores

## Abstract

**Background:** *Akkermansia muciniphila* is a mucin-degrading bacterium found in the gut of most healthy humans and is considered a ‘next-generation probiotic.’ However, knowledge of the genomic and physiological diversity of human associated *Akkermansia* is limited, as only one species has been formally described.

**Results:** To begin to fill this knowledge gap, we reconstructed 35 high-quality metagenome assembled genomes from children and combined them with 40 other publicly available genomes from adults and mice for comparative genomic analysis. We identified at least four species-level phylogroups (AmI-AmIV) with distinct functional potentials. Most notably, we identified the presence of putative cobalamin (vitamin B12) biosynthesis genes within the AmII (n=26/28) and AmIII (n=2/2) phylogroups. To test these predictions, 10 novel strains of *Akkermansia* were isolated from adults and screened for essential vitamin B12 biosynthesis genes via PCR. Two strains of the AmII phylogroup were positive for the presence of vitamin B12 biosynthesis genes, while all AmI strains, including the type strain *A. muciniphila* Muc^T^, were negative. To demonstrate vitamin B12 biosynthesis, we measured the production of acetate, succinate, and propionate in the presence and absence of vitamin supplementation in representative strains of the AmI and AmII phylogroups since cobalamin is a cofactor in propionate metabolism. Results show that the *Akkermansia* AmII strain produced acetate and propionate in the absence of supplementation, which is indicative of *de novo* vitamin B12 biosynthesis. In contrast, acetate and succinate were the main fermentation products for the AmI strains when vitamin B12 was not supplied in the culture medium.

**Conclusions:** We identified *Akkermansia* strains as potentially important vitamin B12 biosynthetic bacteria in the human gut. This novel physiological trait of human associated *Akkermansia* may impact how these bacteria interact with the human host and other members of the human gut microbiome.
