## Supplemental Data 2 for "Comparative genomics guides elucidation of vitamin B12 biosynthesis in novel human associated *Akkermansia*"

### Sheet: Child_metagenomes
Supplemental Data 2. Demographic summary of children who provided samples for fecal metagenomic sequecning
PersonalID	Akkermansia_bin	Phylogroup	Sex	Age_yrs	Ethnicity	Ethnicity.Other	Breastfed	Height.cm	Weight.kg	BMI
CDI.000	no	NA	Female	2.00684	Caucasian,Hispanic	NA	Yes	86.7	14.4	19.1569
CDI.177	no	NA	Female	2.10541	Hispanic	NA	Yes	88.4	14.25	18.2352
CDI.61	no	NA	Male	2.42026	Asian/Pacific Islander, Asian Indian	Asian Indian	Yes	94.5	15	16.7968
CDI.189	no	NA	Female	2.44216	Asian/Pacific Islander	NA	Yes	90.4	12.7	15.5406
CDI.178	no	NA	Female	2.55168	Caucasian,Hispanic	NA	Yes	89.05	12.4	15.637
CDI.174	no	NA	Male	2.72142	Hispanic	NA	Yes	96.45	16.14	17.3607
CDI.33	no	NA	Female	2.72416	Caucasian	NA	Yes	92.3	13.2	15.4942
CDI.144	no	NA	Female	2.78713	Hispanic	NA	No	95	18	19.9446
CDI.192	no	NA	Male	3.26899	persian, dominican	NA	Yes	101.5	16.6	16.113
CDI.180	no	NA	Female	3.37029	Hispanic	NA	Yes	94.5	15.4	17.2448
CDI.124	no	NA	Female	3.40862	Hispanic	NA	Yes	112.3	16.1	12.7663
CDI.197	no	NA	Male	3.49076	Hispanic	NA	No	92.65	13.3	15.4939
CDI.113	no	NA	Male	3.50719	Hispanic	NA	No	98.15	18.55	19.2559
CDI.154	no	NA	Male	3.66324	Caucasian	NA	Yes	107.15	25.35	22.0797
CDI.135	no	NA	Female	3.7399	Hispanic	NA	Yes	103.1	16.39	15.4286
CDI.121	no	NA	Male	3.92882	Hispanic, American Indian	American Indian	Yes	103.75	16.6	15.4217
CDI.43	no	NA	Male	3.98905	Hispanic	NA	Yes	104.55	20.5	18.7545
CDI.99	no	NA	Male	4.02738	Hispanic	NA	Yes	103.25	17.8	16.6971
CDI.86	no	NA	Male	4.32854	Asian/Pacific Islander,Hispanic	NA	Yes	105.2	19.6	17.7102
CDI.9	no	NA	Male	4.45448	Hispanic	NA	Yes	105.2	17.39	15.7224
CDI.90	no	NA	Female	4.49555	Hispanic	NA	Yes	104.4	16.89	15.5055
CDI.17	no	NA	Female	4.78029	Hispanic	NA	Yes	103.65	19	17.6854
CDI.60	no	NA	Male	4.81588	Hispanic	NA	Yes	112.05	23.25	18.5182
CDI.55	no	NA	Male	4.89254	Caucasian	NA	Yes	104.3	16.89	15.5352
CDI.76	no	NA	Female	5.10062	Caucasian,Asian/Pacific Islander	Korean/white	Yes	105.65	16.3	14.6032
CDI.157	no	NA	Female	5.11157	Caucasian, Spanish	Spanish	Yes	104.65	16.45	15.0206
CDI.142	no	NA	Female	5.23477	Hispanic	NA	Yes	116.05	22.5	16.7068
CDI.8	no	NA	Male	5.38261	Hispanic	NA	Yes	107.8	19	16.3499
CDI.22	no	NA	Female	5.49213	Hispanic	NA	No	120.25	38.15	26.383
CDI.183	no	NA	Female	6.02053	Asian/Pacific Islander	NA	Yes	109.15	17.89	15.0247
CDI.88	no	NA	Female	6.10267	Hispanic	NA	Yes	114.6	20.39	15.5332
CDI.199	no	NA	Female	6.51608	African American	NA	Yes	127.05	27.6	17.0986
CDI.114	no	NA	Female	6.95962	Hispanic	NA	No	115.2	24	18.0845
CDI.167	no	NA	Male	7.34018	Hispanic	NA	Yes	122.15	25.8	17.2915
CDI.100	no	NA	Female	7.83025	Hispanic	NA	Yes	122.95	26	17.1995
CDI.153	no	NA	Male	8.00821	Hispanic, Armenian	Armenian	Yes	120.15	19.3	13.3693
CDI.12	yes	AmIV	Female	2.23135	Caucasian,African American	NA	Yes	87.9	12.2	15.79
CDI.65	yes	AmII	Female	2.33812	Caucasian	NA	Yes	88.8	12.3	15.5984
CDI.77	yes	AmII	Female	2.53525	Caucasian	NA	Yes	89.85	12.55	15.5456
CDI.128	yes	AmII	Male	2.61465	Caucasian	NA	Yes	92.35	14.7	17.2363
CDI.193	yes	AmII	Female	2.75428	Caucasian	NA	Yes	104.3	17.5	16.0868
CDI.50	yes	AmI	Female	2.8282	Caucasian,Hispanic	NA	Yes	90.75	11.6	14.0853
CDI.182	yes	AmI	Male	2.90212	Asian/Pacific Islander	NA	Yes	85.7	12.1	16.4749
CDI.34	yes	AmII	Male	3.00616	Caucasian	NA	Yes	102.9	19.89	18.7941
CDI.28	yes	AmI	Male	3.16769	Hispanic	NA	No	101.35	17.55	17.0856
CDI.75	yes	AmI	Male	3.45517	Hispanic	NA	Yes	105.6	24.9	22.3291
CDI.85	yes	AmI	Female	3.5948	Hispanic	NA	Yes	97.55	15.3	16.0782
CDI.16	yes	AmI	Female	3.81383	Caucasian	NA	Yes	104.3	18.5	17.006
CDI.69	yes	AmII	Male	3.83299	Hispanic, mexican/central american	mexican/central american	Yes	104.5	18.6	17.0326
CDI.13	yes	AmIV	Male	4.03833	Caucasian	NA	Yes	103.05	15	14.1252
CDI.42	yes	AmI	Male	4.08214	Hispanic	NA	No	102.6	17.3	16.4343
CDI.158	yes	AmI	Female	4.1232	Caucasian	NA	Yes	106.4	21.5	18.9913
CDI.30	yes	AmI	Female	4.46543	Hispanic	NA	No	111	27	21.9138
CDI.148	yes	AmIV	Male	4.83778	Hispanic	NA	Yes	107.25	17.7	15.3879
CDI.150	yes	AmIV	Male	4.83778	Hispanic	NA	Yes	110.65	18.7	15.2735
CDI.129	yes	AmII	Male	4.87337	Caucasian	NA	Yes	104.2	15.5	14.2757
CDI.70	yes	AmII	Male	4.88433	Hispanic, mexican/central american	mexican/central american	Yes	121.4	23.9	16.2166
CDI.156	yes	AmIV	Male	5.11157	Caucasian, Spanish	Spanish	Yes	106.3	15.5	13.7172
CDI.203	yes	AmII	Male	5.11157	Hispanic	NA	No	110.49	16.82	13.7778
CDI.26	yes	AmII	Male	5.16085	NA	NA	Yes	108.45	18.5	15.7294
CDI.151	yes	AmI	Female	5.17728	Hispanic, Armenian	Armenian	No	106.8	19.95	17.4904
CDI.198	yes	AmII	Female	5.44285	Hispanic	NA	No	107.1	16.5	14.3848
CDI.51	yes	AmI	Female	5.80698	Caucasian,Hispanic	NA	Yes	101.85	15	14.46
CDI.18	yes	AmIV	Female	5.92471	Hispanic	NA	Yes	115.6	21.7	16.2384
CDI.92	yes	AmI	Female	6.02053	Hispanic	NA	Yes	125.55	26.9	17.0655
CDI.10	yes	AmII	Female	6.25599	Hispanic	NA	Yes	126.6	31.7	19.7784
CDI.143	yes	AmII	Female	6.8501	Hispanic	NA	Yes	120.1	23.15	16.0496
CDI.24	yes	AmII	Male	7.80561	Hispanic	NA	Yes	124.25	21.3	13.7971
CDI.74	yes	AmIV	Female	8.04381	Hispanic	NA	Yes	124.1	30.1	19.5444
CDI.93	yes	AmI	Female	9.18549	Hispanic	NA	Yes	136	33.85	18.3013
