## Supplemental Data 3 for "Comparative genomics guides elucidation of vitamin B12 biosynthesis in novel human associated *Akkermansia*"

### Sheet: CDI_10B
Supplemental Data 3. List of Akkermansia contig names in IMG under GOLD Study ID Gs0133482 used in the analysis. Note that the data available in IMG includes all assembled contigs for each child (indicated by CDI-XXXX).
CDI-10B	CDI-12C	CDI-13A	CDI-16B	CDI-18B	CDI-24B	CDI-26A	CDI-28A	CDI-30A	CDI-34A	CDI-42C	CDI-50B	CDI-51A	CDI-65B	CDI-69C	CDI-70C	CDI-74B	CDI-75C	CDI-77C	CDI-85A	CDI-92A	CDI-93C	CDI-128B	CDI-129B	CDI-138A	CDI-143C	CDI-148A	CDI-150B	CDI-151B	CDI-156A	CDI-158B	CDI-182B	CDI-193A	CDI-198C	CDI-203B
32	32	66	79	124	31	251	27	22	29	25	22	22	55	24	32	48	26	25	19	317	231	22	229	25	206	46	29	64	56	42	22	32	51	25
Ga0256628_100006	Ga0256721_100027	Ga0257031_100005	Ga0257038_100051	Ga0257039_10093	Ga0257043_100001	Ga0257044_10087	Ga0257045_100023	Ga0257046_100003	Ga0257047_10004	Ga0257048_100004	Ga0257049_100001	Ga0257050_100006	Ga0257051_10015	Ga0257052_100007	Ga0257053_100006	Ga0257054_100019	Ga0257055_10003	Ga0257060_10006	Ga0257057_100003	Ga0257058_100315	Ga0257059_100152	Ga0257029_10007	Ga0257030_100247	Ga0257062_100011	Ga0257032_10046	Ga0257033_10007	Ga0257034_10008	Ga0257035_100028	Ga0257036_10043	Ga0257037_100003	Ga0257040_100005	Ga0256630_10017	Ga0257041_100009	Ga0257042_100003
Ga0256628_100010	Ga0256721_100039	Ga0257031_100008	Ga0257038_100147	Ga0257039_10129	Ga0257043_100019	Ga0257044_10311	Ga0257045_100033	Ga0257046_100010	Ga0257047_10011	Ga0257048_100012	Ga0257049_100004	Ga0257050_100007	Ga0257051_10021	Ga0257052_100013	Ga0257053_100008	Ga0257054_100027	Ga0257055_10005	Ga0257060_10029	Ga0257057_100004	Ga0257058_100415	Ga0257059_100344	Ga0257029_10012	Ga0257030_100263	Ga0257062_100012	Ga0257032_10099	Ga0257033_10009	Ga0257034_10011	Ga0257035_100050	Ga0257036_10059	Ga0257037_100009	Ga0257040_100009	Ga0256630_10024	Ga0257041_100014	Ga0257042_100005
Ga0256628_100015	Ga0256721_100041	Ga0257031_100026	Ga0257038_100168	Ga0257039_10133	Ga0257043_100020	Ga0257044_10314	Ga0257045_100037	Ga0257046_100021	Ga0257047_10023	Ga0257048_100035	Ga0257049_100014	Ga0257050_100013	Ga0257051_10030	Ga0257052_100015	Ga0257053_100014	Ga0257054_100039	Ga0257055_10006	Ga0257060_10034	Ga0257057_100018	Ga0257058_100517	Ga0257059_100422	Ga0257029_10015	Ga0257030_100311	Ga0257062_100031	Ga0257032_10125	Ga0257033_10013	Ga0257034_10019	Ga0257035_100063	Ga0257036_10067	Ga0257037_100012	Ga0257040_100013	Ga0256630_10030	Ga0257041_100030	Ga0257042_100009
Ga0256628_100021	Ga0256721_100057	Ga0257031_100042	Ga0257038_100179	Ga0257039_10140	Ga0257043_100029	Ga0257044_10361	Ga0257045_100042	Ga0257046_100033	Ga0257047_10032	Ga0257048_100060	Ga0257049_100066	Ga0257050_100035	Ga0257051_10056	Ga0257052_100022	Ga0257053_100017	Ga0257054_100057	Ga0257055_10017	Ga0257060_10039	Ga0257057_100034	Ga0257058_100630	Ga0257059_100445	Ga0257029_10026	Ga0257030_100312	Ga0257062_100038	Ga0257032_10208	Ga0257033_10030	Ga0257034_10035	Ga0257035_100074	Ga0257036_10093	Ga0257037_100027	Ga0257040_100016	Ga0256630_10032	Ga0257041_100031	Ga0257042_100010
Ga0256628_100074	Ga0256721_100062	Ga0257031_100066	Ga0257038_100198	Ga0257039_10146	Ga0257043_100030	Ga0257044_10417	Ga0257045_100043	Ga0257046_100044	Ga0257047_10034	Ga0257048_100067	Ga0257049_100088	Ga0257050_100052	Ga0257051_10062	Ga0257052_100025	Ga0257053_100026	Ga0257054_100115	Ga0257055_10023	Ga0257060_10044	Ga0257057_100035	Ga0257058_100644	Ga0257059_100484	Ga0257029_10030	Ga0257030_100341	Ga0257062_100045	Ga0257032_10214	Ga0257033_10039	Ga0257034_10038	Ga0257035_100098	Ga0257036_10094	Ga0257037_100030	Ga0257040_100020	Ga0256630_10035	Ga0257041_100042	Ga0257042_100013
Ga0256628_100083	Ga0256721_100078	Ga0257031_100073	Ga0257038_100200	Ga0257039_10149	Ga0257043_100031	Ga0257044_10486	Ga0257045_100045	Ga0257046_100052	Ga0257047_10043	Ga0257048_100089	Ga0257049_100089	Ga0257050_100053	Ga0257051_10066	Ga0257052_100026	Ga0257053_100036	Ga0257054_100160	Ga0257055_10031	Ga0257060_10050	Ga0257057_100100	Ga0257058_100669	Ga0257059_100565	Ga0257029_10033	Ga0257030_100351	Ga0257062_100047	Ga0257032_10216	Ga0257033_10040	Ga0257034_10039	Ga0257035_100101	Ga0257036_10107	Ga0257037_100037	Ga0257040_100025	Ga0256630_10037	Ga0257041_100059	Ga0257042_100016
Ga0256628_100093	Ga0256721_100081	Ga0257031_100086	Ga0257038_100205	Ga0257039_10175	Ga0257043_100046	Ga0257044_10501	Ga0257045_100065	Ga0257046_100064	Ga0257047_10050	Ga0257048_100136	Ga0257049_100095	Ga0257050_100061	Ga0257051_10069	Ga0257052_100051	Ga0257053_100037	Ga0257054_100162	Ga0257055_10035	Ga0257060_10058	Ga0257057_100104	Ga0257058_100685	Ga0257059_100616	Ga0257029_10042	Ga0257030_100366	Ga0257062_100048	Ga0257032_10278	Ga0257033_10041	Ga0257034_10044	Ga0257035_100103	Ga0257036_10116	Ga0257037_100085	Ga0257040_100045	Ga0256630_10067	Ga0257041_100117	Ga0257042_100019
Ga0256628_100103	Ga0256721_100089	Ga0257031_100124	Ga0257038_100212	Ga0257039_10185	Ga0257043_100050	Ga0257044_10523	Ga0257045_100071	Ga0257046_100066	Ga0257047_10057	Ga0257048_100158	Ga0257049_100105	Ga0257050_100064	Ga0257051_10079	Ga0257052_100058	Ga0257053_100054	Ga0257054_100166	Ga0257055_10036	Ga0257060_10065	Ga0257057_100122	Ga0257058_100765	Ga0257059_100617	Ga0257029_10081	Ga0257030_100408	Ga0257062_100053	Ga0257032_10320	Ga0257033_10049	Ga0257034_10055	Ga0257035_100108	Ga0257036_10118	Ga0257037_100135	Ga0257040_100048	Ga0256630_10070	Ga0257041_100127	Ga0257042_100030
Ga0256628_100130	Ga0256721_100097	Ga0257031_100130	Ga0257038_100220	Ga0257039_10221	Ga0257043_100075	Ga0257044_10537	Ga0257045_100073	Ga0257046_100082	Ga0257047_10077	Ga0257048_100170	Ga0257049_100107	Ga0257050_100066	Ga0257051_10083	Ga0257052_100089	Ga0257053_100078	Ga0257054_100168	Ga0257055_10039	Ga0257060_10073	Ga0257057_100127	Ga0257058_100771	Ga0257059_100642	Ga0257029_10122	Ga0257030_100427	Ga0257062_100062	Ga0257032_10374	Ga0257033_10050	Ga0257034_10104	Ga0257035_100136	Ga0257036_10121	Ga0257037_100139	Ga0257040_100055	Ga0256630_10071	Ga0257041_100151	Ga0257042_100051
Ga0256628_100151	Ga0256721_100176	Ga0257031_100134	Ga0257038_100246	Ga0257039_10246	Ga0257043_100098	Ga0257044_10551	Ga0257045_100107	Ga0257046_100092	Ga0257047_10101	Ga0257048_100184	Ga0257049_100108	Ga0257050_100067	Ga0257051_10095	Ga0257052_100119	Ga0257053_100092	Ga0257054_100200	Ga0257055_10056	Ga0257060_10076	Ga0257057_100138	Ga0257058_100919	Ga0257059_100649	Ga0257029_10142	Ga0257030_100459	Ga0257062_100140	Ga0257032_10411	Ga0257033_10060	Ga0257034_10105	Ga0257035_100158	Ga0257036_10130	Ga0257037_100140	Ga0257040_100089	Ga0256630_10073	Ga0257041_100159	Ga0257042_100064
Ga0256628_100152	Ga0256721_100197	Ga0257031_100141	Ga0257038_100334	Ga0257039_10252	Ga0257043_100099	Ga0257044_10569	Ga0257045_100137	Ga0257046_100104	Ga0257047_10115	Ga0257048_100190	Ga0257049_100124	Ga0257050_100069	Ga0257051_10099	Ga0257052_100126	Ga0257053_100096	Ga0257054_100210	Ga0257055_10071	Ga0257060_10152	Ga0257057_100160	Ga0257058_100937	Ga0257059_100681	Ga0257029_10167	Ga0257030_100486	Ga0257062_100144	Ga0257032_10412	Ga0257033_10066	Ga0257034_10122	Ga0257035_100159	Ga0257036_10138	Ga0257037_100189	Ga0257040_100102	Ga0256630_10074	Ga0257041_100199	Ga0257042_100066
Ga0256628_100155	Ga0256721_100219	Ga0257031_100183	Ga0257038_100359	Ga0257039_10269	Ga0257043_100120	Ga0257044_10577	Ga0257045_100138	Ga0257046_100108	Ga0257047_10120	Ga0257048_100194	Ga0257049_100134	Ga0257050_100070	Ga0257051_10100	Ga0257052_100136	Ga0257053_100101	Ga0257054_100220	Ga0257055_10076	Ga0257060_10185	Ga0257057_100162	Ga0257058_100950	Ga0257059_100709	Ga0257029_10182	Ga0257030_100499	Ga0257062_100166	Ga0257032_10449	Ga0257033_10074	Ga0257034_10130	Ga0257035_100161	Ga0257036_10141	Ga0257037_100224	Ga0257040_100149	Ga0256630_10078	Ga0257041_100206	Ga0257042_100070
Ga0256628_100175	Ga0256721_100228	Ga0257031_100203	Ga0257038_100371	Ga0257039_10276	Ga0257043_100146	Ga0257044_10580	Ga0257045_100141	Ga0257046_100112	Ga0257047_10135	Ga0257048_100236	Ga0257049_100136	Ga0257050_100101	Ga0257051_10113	Ga0257052_100172	Ga0257053_100119	Ga0257054_100224	Ga0257055_10081	Ga0257060_10215	Ga0257057_100281	Ga0257058_101009	Ga0257059_100738	Ga0257029_10184	Ga0257030_100578	Ga0257062_100173	Ga0257032_10459	Ga0257033_10079	Ga0257034_10138	Ga0257035_100162	Ga0257036_10147	Ga0257037_100282	Ga0257040_100196	Ga0256630_10088	Ga0257041_100243	Ga0257042_100086
Ga0256628_100201	Ga0256721_100229	Ga0257031_100205	Ga0257038_100397	Ga0257039_10303	Ga0257043_100205	Ga0257044_10589	Ga0257045_100144	Ga0257046_100149	Ga0257047_10139	Ga0257048_100257	Ga0257049_100171	Ga0257050_100110	Ga0257051_10116	Ga0257052_100221	Ga0257053_100155	Ga0257054_100248	Ga0257055_10087	Ga0257060_10230	Ga0257057_100298	Ga0257058_101053	Ga0257059_100749	Ga0257029_10252	Ga0257030_100585	Ga0257062_100261	Ga0257032_10480	Ga0257033_10088	Ga0257034_10150	Ga0257035_100190	Ga0257036_10150	Ga0257037_100302	Ga0257040_100247	Ga0256630_10089	Ga0257041_100258	Ga0257042_100096
Ga0256628_100213	Ga0256721_100246	Ga0257031_100235	Ga0257038_100418	Ga0257039_10322	Ga0257043_100212	Ga0257044_10617	Ga0257045_100181	Ga0257046_100151	Ga0257047_10153	Ga0257048_100295	Ga0257049_100183	Ga0257050_100121	Ga0257051_10140	Ga0257052_100235	Ga0257053_100159	Ga0257054_100249	Ga0257055_10096	Ga0257060_10258	Ga0257057_100330	Ga0257058_101060	Ga0257059_100752	Ga0257029_10310	Ga0257030_100626	Ga0257062_100273	Ga0257032_10496	Ga0257033_10104	Ga0257034_10156	Ga0257035_100221	Ga0257036_10155	Ga0257037_100308	Ga0257040_100264	Ga0256630_10132	Ga0257041_100280	Ga0257042_100188
Ga0256628_100236	Ga0256721_100254	Ga0257031_100260	Ga0257038_100464	Ga0257039_10325	Ga0257043_100233	Ga0257044_10637	Ga0257045_100183	Ga0257046_100225	Ga0257047_10181	Ga0257048_100314	Ga0257049_100186	Ga0257050_100128	Ga0257051_10146	Ga0257052_100310	Ga0257053_100166	Ga0257054_100269	Ga0257055_10110	Ga0257060_10269	Ga0257057_100385	Ga0257058_101087	Ga0257059_100768	Ga0257029_10335	Ga0257030_100655	Ga0257062_100343	Ga0257032_10499	Ga0257033_10122	Ga0257034_10177	Ga0257035_100226	Ga0257036_10168	Ga0257037_100314	Ga0257040_100407	Ga0256630_10144	Ga0257041_100290	Ga0257042_100203
Ga0256628_100254	Ga0256721_100386	Ga0257031_100386	Ga0257038_100526	Ga0257039_10332	Ga0257043_100338	Ga0257044_10641	Ga0257045_100208	Ga0257046_100234	Ga0257047_10239	Ga0257048_100330	Ga0257049_100318	Ga0257050_100171	Ga0257051_10157	Ga0257052_100311	Ga0257053_100181	Ga0257054_100299	Ga0257055_10125	Ga0257060_10289	Ga0257057_100428	Ga0257058_101090	Ga0257059_100795	Ga0257029_10358	Ga0257030_100679	Ga0257062_100418	Ga0257032_10511	Ga0257033_10140	Ga0257034_10203	Ga0257035_100245	Ga0257036_10176	Ga0257037_100325	Ga0257040_100574	Ga0256630_10157	Ga0257041_100300	Ga0257042_100372
Ga0256628_100263	Ga0256721_100432	Ga0257031_100399	Ga0257038_100556	Ga0257039_10333	Ga0257043_100375	Ga0257044_10642	Ga0257045_100224	Ga0257046_100255	Ga0257047_10280	Ga0257048_100351	Ga0257049_100337	Ga0257050_100189	Ga0257051_10225	Ga0257052_100354	Ga0257053_100196	Ga0257054_100391	Ga0257055_10146	Ga0257060_10331	Ga0257057_100611	Ga0257058_101096	Ga0257059_100803	Ga0257029_10426	Ga0257030_100688	Ga0257062_100505	Ga0257032_10594	Ga0257033_10171	Ga0257034_10263	Ga0257035_100265	Ga0257036_10180	Ga0257037_100381	Ga0257040_100616	Ga0256630_10164	Ga0257041_100301	Ga0257042_100512
Ga0256628_100275	Ga0256721_100468	Ga0257031_100400	Ga0257038_100581	Ga0257039_10337	Ga0257043_100442	Ga0257044_10643	Ga0257045_100253	Ga0257046_100543	Ga0257047_10382	Ga0257048_100463	Ga0257049_100355	Ga0257050_100223	Ga0257051_10263	Ga0257052_100364	Ga0257053_100204	Ga0257054_100398	Ga0257055_10180	Ga0257060_10366	Ga0257057_102726	Ga0257058_101149	Ga0257059_100855	Ga0257029_10651	Ga0257030_100701	Ga0257062_100522	Ga0257032_10636	Ga0257033_10174	Ga0257034_10277	Ga0257035_100274	Ga0257036_10182	Ga0257037_100580	Ga0257040_100679	Ga0256630_10167	Ga0257041_100306	Ga0257042_100585
Ga0256628_100339	Ga0256721_100637	Ga0257031_100436	Ga0257038_100585	Ga0257039_10396	Ga0257043_100493	Ga0257044_10664	Ga0257045_100263	Ga0257046_100595	Ga0257047_10430	Ga0257048_100467	Ga0257049_100701	Ga0257050_100299	Ga0257051_10277	Ga0257052_100478	Ga0257053_100220	Ga0257054_100401	Ga0257055_10269	Ga0257060_10398		Ga0257058_101166	Ga0257059_100857	Ga0257029_10748	Ga0257030_100705	Ga0257062_100577	Ga0257032_10649	Ga0257033_10215	Ga0257034_10293	Ga0257035_100280	Ga0257036_10201	Ga0257037_100604	Ga0257040_101495	Ga0256630_10203	Ga0257041_100357	Ga0257042_100670
Ga0256628_100356	Ga0256721_100847	Ga0257031_100441	Ga0257038_100613	Ga0257039_10397	Ga0257043_100540	Ga0257044_10687	Ga0257045_100265	Ga0257046_100851	Ga0257047_10505	Ga0257048_100516	Ga0257049_101158	Ga0257050_100455	Ga0257051_10281	Ga0257052_100966	Ga0257053_100258	Ga0257054_100489	Ga0257055_10360	Ga0257060_10456		Ga0257058_101209	Ga0257059_100865	Ga0257029_10785	Ga0257030_100744	Ga0257062_100983	Ga0257032_10658	Ga0257033_10224	Ga0257034_10351	Ga0257035_100302	Ga0257036_10276	Ga0257037_100635	Ga0257040_101638	Ga0256630_10240	Ga0257041_100375	Ga0257042_100729
Ga0256628_100549	Ga0256721_101002	Ga0257031_100498	Ga0257038_100719	Ga0257039_10412	Ga0257043_100659	Ga0257044_10695	Ga0257045_100279	Ga0257046_101401	Ga0257047_10621	Ga0257048_100789	Ga0257049_107841	Ga0257050_100938	Ga0257051_10286	Ga0257052_101024	Ga0257053_100304	Ga0257054_100509	Ga0257055_10446	Ga0257060_10688		Ga0257058_101213	Ga0257059_100876	Ga0257029_11860	Ga0257030_100777	Ga0257062_101039	Ga0257032_10672	Ga0257033_10300	Ga0257034_10454	Ga0257035_100314	Ga0257036_10302	Ga0257037_100694	Ga0257040_102348	Ga0256630_10252	Ga0257041_100413	Ga0257042_100753
Ga0256628_100561	Ga0256721_101024	Ga0257031_100594	Ga0257038_100723	Ga0257039_10422	Ga0257043_100714	Ga0257044_10700	Ga0257045_100538		Ga0257047_10798	Ga0257048_101180			Ga0257051_10288	Ga0257052_102669	Ga0257053_100307	Ga0257054_100536	Ga0257055_10537	Ga0257060_11000		Ga0257058_101254	Ga0257059_100895		Ga0257030_100800	Ga0257062_101285	Ga0257032_10687	Ga0257033_10327	Ga0257034_10532	Ga0257035_100366	Ga0257036_10310	Ga0257037_100721		Ga0256630_10261	Ga0257041_100537	Ga0257042_100858
Ga0256628_100694	Ga0256721_101057	Ga0257031_100603	Ga0257038_100746	Ga0257039_10443	Ga0257043_100735	Ga0257044_10719	Ga0257045_100588		Ga0257047_10998	Ga0257048_101351			Ga0257051_10290	Ga0257052_103020	Ga0257053_100451	Ga0257054_100579	Ga0257055_10562	Ga0257060_11422		Ga0257058_101300	Ga0257059_100929		Ga0257030_100826	Ga0257062_101570	Ga0257032_10744	Ga0257033_10328	Ga0257034_10540	Ga0257035_100418	Ga0257036_10320	Ga0257037_100737		Ga0256630_10307	Ga0257041_100543	Ga0257042_101199
Ga0256628_100697	Ga0256721_101088	Ga0257031_100623	Ga0257038_100751	Ga0257039_10449	Ga0257043_100871	Ga0257044_10720	Ga0257045_101265		Ga0257047_11143	Ga0257048_102400			Ga0257051_10304		Ga0257053_100556	Ga0257054_100590	Ga0257055_10611	Ga0257060_11567		Ga0257058_101350	Ga0257059_100946		Ga0257030_100840	Ga0257062_103035	Ga0257032_10794	Ga0257033_10357	Ga0257034_10561	Ga0257035_100419	Ga0257036_10331	Ga0257037_100881		Ga0256630_10308	Ga0257041_100549	Ga0257042_104268
Ga0256628_101335	Ga0256721_101200	Ga0257031_100630	Ga0257038_100762	Ga0257039_10468	Ga0257043_101432	Ga0257044_10726	Ga0257045_101336		Ga0257047_11180				Ga0257051_10312		Ga0257053_100594	Ga0257054_100660	Ga0257055_10659			Ga0257058_101354	Ga0257059_100958		Ga0257030_100875		Ga0257032_10871	Ga0257033_10380	Ga0257034_10641	Ga0257035_100443	Ga0257036_10333	Ga0257037_101018		Ga0256630_10333	Ga0257041_100712
Ga0256628_101767	Ga0256721_101301	Ga0257031_100779	Ga0257038_100782	Ga0257039_10484	Ga0257043_101699	Ga0257044_10734	Ga0257045_103607		Ga0257047_11235				Ga0257051_10319		Ga0257053_100600	Ga0257054_100663				Ga0257058_101384	Ga0257059_100964		Ga0257030_100893		Ga0257032_10876	Ga0257033_10385	Ga0257034_10786	Ga0257035_100493	Ga0257036_10354	Ga0257037_101187		Ga0256630_10500	Ga0257041_100742
Ga0256628_101788	Ga0256721_101465	Ga0257031_100794	Ga0257038_100784	Ga0257039_10512	Ga0257043_102502	Ga0257044_10758			Ga0257047_11949				Ga0257051_10334		Ga0257053_100623	Ga0257054_100666				Ga0257058_101405	Ga0257059_100973		Ga0257030_100901		Ga0257032_10914	Ga0257033_10444	Ga0257034_10842	Ga0257035_100571	Ga0257036_10359	Ga0257037_101238		Ga0256630_10569	Ga0257041_100750
Ga0256628_101898	Ga0256721_101567	Ga0257031_100809	Ga0257038_100799	Ga0257039_10513	Ga0257043_102758	Ga0257044_10764			Ga0257047_12985				Ga0257051_10336		Ga0257053_100834	Ga0257054_100673				Ga0257058_101440	Ga0257059_100996		Ga0257030_100943		Ga0257032_10941	Ga0257033_10456	Ga0257034_10911	Ga0257035_100599	Ga0257036_10367	Ga0257037_101286		Ga0256630_10598	Ga0257041_100762
Ga0256628_103271	Ga0256721_101707	Ga0257031_100998	Ga0257038_100918	Ga0257039_10523	Ga0257043_103015	Ga0257044_10836							Ga0257051_10343		Ga0257053_100883	Ga0257054_100756				Ga0257058_101463	Ga0257059_100999		Ga0257030_100952		Ga0257032_10950	Ga0257033_10500		Ga0257035_100601	Ga0257036_10390	Ga0257037_101294		Ga0256630_11414	Ga0257041_100766
Ga0256628_103330	Ga0256721_101874	Ga0257031_101115	Ga0257038_100972	Ga0257039_10528	Ga0257043_103119	Ga0257044_10845							Ga0257051_10369		Ga0257053_100945	Ga0257054_100768				Ga0257058_101551	Ga0257059_101010		Ga0257030_100980		Ga0257032_10988	Ga0257033_10502		Ga0257035_100615	Ga0257036_10394	Ga0257037_101423		Ga0256630_11752	Ga0257041_100837
Ga0256628_103962	Ga0256721_102097	Ga0257031_101160	Ga0257038_100975	Ga0257039_10535		Ga0257044_10851							Ga0257051_10393		Ga0257053_107582	Ga0257054_100790				Ga0257058_101572	Ga0257059_101012		Ga0257030_100996		Ga0257032_11003	Ga0257033_10507		Ga0257035_100624	Ga0257036_10425	Ga0257037_101479		Ga0256630_13186	Ga0257041_100997
		Ga0257031_101181	Ga0257038_101080	Ga0257039_10546		Ga0257044_10875							Ga0257051_10409			Ga0257054_101025				Ga0257058_101600	Ga0257059_101022		Ga0257030_101001		Ga0257032_11028	Ga0257033_10534		Ga0257035_100690	Ga0257036_10436	Ga0257037_101686			Ga0257041_101016
		Ga0257031_101321	Ga0257038_101169	Ga0257039_10549		Ga0257044_10884							Ga0257051_10427			Ga0257054_101087				Ga0257058_101601	Ga0257059_101029		Ga0257030_101012		Ga0257032_11054	Ga0257033_10537		Ga0257035_100751	Ga0257036_10445	Ga0257037_101837			Ga0257041_101023
		Ga0257031_101331	Ga0257038_101363	Ga0257039_10574		Ga0257044_10892							Ga0257051_10437			Ga0257054_101088				Ga0257058_101615	Ga0257059_101074		Ga0257030_101021		Ga0257032_11102	Ga0257033_10616		Ga0257035_100753	Ga0257036_10450	Ga0257037_101891			Ga0257041_101104
		Ga0257031_101383	Ga0257038_101448	Ga0257039_10622		Ga0257044_10893							Ga0257051_10466			Ga0257054_101098				Ga0257058_101627	Ga0257059_101088		Ga0257030_101032		Ga0257032_11103	Ga0257033_10637		Ga0257035_100849	Ga0257036_10486	Ga0257037_102588			Ga0257041_101186
		Ga0257031_101424	Ga0257038_101537	Ga0257039_10651		Ga0257044_10897							Ga0257051_10483			Ga0257054_101216				Ga0257058_101664	Ga0257059_101090		Ga0257030_101038		Ga0257032_11104	Ga0257033_10711		Ga0257035_100865	Ga0257036_10519	Ga0257037_102625			Ga0257041_101207
		Ga0257031_101578	Ga0257038_101591	Ga0257039_10653		Ga0257044_10941							Ga0257051_10490			Ga0257054_101279				Ga0257058_101665	Ga0257059_101097		Ga0257030_101051		Ga0257032_11125	Ga0257033_10726		Ga0257035_100891	Ga0257036_10558	Ga0257037_102827			Ga0257041_101218
		Ga0257031_101622	Ga0257038_101631	Ga0257039_10685		Ga0257044_10962							Ga0257051_10503			Ga0257054_101404				Ga0257058_101667	Ga0257059_101099		Ga0257030_101080		Ga0257032_11141	Ga0257033_10761		Ga0257035_100907	Ga0257036_10568	Ga0257037_103079			Ga0257041_101338
		Ga0257031_101746	Ga0257038_101738	Ga0257039_10699		Ga0257044_10981							Ga0257051_10520			Ga0257054_101494				Ga0257058_101715	Ga0257059_101108		Ga0257030_101117		Ga0257032_11176	Ga0257033_10867		Ga0257035_100931	Ga0257036_10585	Ga0257037_103393			Ga0257041_101509
		Ga0257031_101908	Ga0257038_101963	Ga0257039_10714		Ga0257044_10992							Ga0257051_10553			Ga0257054_101710				Ga0257058_101741	Ga0257059_101125		Ga0257030_101134		Ga0257032_11219	Ga0257033_11070		Ga0257035_101064	Ga0257036_10851	Ga0257037_106792			Ga0257041_101761
		Ga0257031_102044	Ga0257038_102056	Ga0257039_10721		Ga0257044_10996							Ga0257051_10567			Ga0257054_101763				Ga0257058_101769	Ga0257059_101154		Ga0257030_101147		Ga0257032_11242	Ga0257033_11227		Ga0257035_101110	Ga0257036_10877	Ga0257037_107309			Ga0257041_101792
		Ga0257031_102193	Ga0257038_102090	Ga0257039_10745		Ga0257044_11034							Ga0257051_10618			Ga0257054_101908				Ga0257058_101871	Ga0257059_101160		Ga0257030_101155		Ga0257032_11248	Ga0257033_11381		Ga0257035_101443	Ga0257036_11010				Ga0257041_101816
		Ga0257031_102796	Ga0257038_102245	Ga0257039_10767		Ga0257044_11037							Ga0257051_10623			Ga0257054_102253				Ga0257058_101948	Ga0257059_101174		Ga0257030_101200		Ga0257032_11255	Ga0257033_11507		Ga0257035_101528	Ga0257036_11037				Ga0257041_102052
		Ga0257031_102993	Ga0257038_102398	Ga0257039_10774		Ga0257044_11073							Ga0257051_10698			Ga0257054_102934				Ga0257058_101996	Ga0257059_101178		Ga0257030_101213		Ga0257032_11256	Ga0257033_12270		Ga0257035_101673	Ga0257036_11097				Ga0257041_102097
		Ga0257031_103271	Ga0257038_102401	Ga0257039_10814		Ga0257044_11076							Ga0257051_10780			Ga0257054_103093				Ga0257058_102005	Ga0257059_101190		Ga0257030_101223		Ga0257032_11275	Ga0257033_12296		Ga0257035_101686	Ga0257036_11125				Ga0257041_102638
		Ga0257031_103293	Ga0257038_102426	Ga0257039_10821		Ga0257044_11094							Ga0257051_10940			Ga0257054_103192				Ga0257058_102016	Ga0257059_101202		Ga0257030_101224		Ga0257032_11292			Ga0257035_101834	Ga0257036_11189				Ga0257041_103075
		Ga0257031_104068	Ga0257038_102504	Ga0257039_10843		Ga0257044_11105							Ga0257051_10966			Ga0257054_103607				Ga0257058_102027	Ga0257059_101209		Ga0257030_101303		Ga0257032_11305			Ga0257035_101900	Ga0257036_11219				Ga0257041_103241
		Ga0257031_104466	Ga0257038_102583	Ga0257039_10875		Ga0257044_11108							Ga0257051_11050							Ga0257058_102052	Ga0257059_101246		Ga0257030_101308		Ga0257032_11344			Ga0257035_102073	Ga0257036_11229				Ga0257041_104129
		Ga0257031_104498	Ga0257038_102715	Ga0257039_10884		Ga0257044_11112							Ga0257051_11205							Ga0257058_102076	Ga0257059_101266		Ga0257030_101309		Ga0257032_11366			Ga0257035_102154	Ga0257036_11237				Ga0257041_105104
		Ga0257031_104554	Ga0257038_102747	Ga0257039_10907		Ga0257044_11122							Ga0257051_11215							Ga0257058_102083	Ga0257059_101276		Ga0257030_101313		Ga0257032_11404			Ga0257035_102317	Ga0257036_11270				Ga0257041_109556
		Ga0257031_105012	Ga0257038_102753	Ga0257039_10925		Ga0257044_11130							Ga0257051_11601							Ga0257058_102085	Ga0257059_101289		Ga0257030_101340		Ga0257032_11420			Ga0257035_102395	Ga0257036_11392
		Ga0257031_106086	Ga0257038_102918	Ga0257039_10938		Ga0257044_11148							Ga0257051_11913							Ga0257058_102144	Ga0257059_101291		Ga0257030_101344		Ga0257032_11449			Ga0257035_102574	Ga0257036_11905
		Ga0257031_106170	Ga0257038_103056	Ga0257039_10941		Ga0257044_11155							Ga0257051_12279							Ga0257058_102203	Ga0257059_101299		Ga0257030_101364		Ga0257032_11453			Ga0257035_102707	Ga0257036_12603
		Ga0257031_107457	Ga0257038_103163	Ga0257039_10952		Ga0257044_11158							Ga0257051_12433							Ga0257058_102264	Ga0257059_101326		Ga0257030_101396		Ga0257032_11517			Ga0257035_102902	Ga0257036_13444
		Ga0257031_107787	Ga0257038_103192	Ga0257039_10986		Ga0257044_11164														Ga0257058_102285	Ga0257059_101332		Ga0257030_101399		Ga0257032_11519			Ga0257035_103171	Ga0257036_16884
		Ga0257031_108947	Ga0257038_103222	Ga0257039_11018		Ga0257044_11166														Ga0257058_102291	Ga0257059_101373		Ga0257030_101430		Ga0257032_11521			Ga0257035_103498
		Ga0257031_109680	Ga0257038_103406	Ga0257039_11030		Ga0257044_11169														Ga0257058_102293	Ga0257059_101399		Ga0257030_101435		Ga0257032_11532			Ga0257035_103509
		Ga0257031_110211	Ga0257038_103450	Ga0257039_11033		Ga0257044_11174														Ga0257058_102304	Ga0257059_101433		Ga0257030_101443		Ga0257032_11569			Ga0257035_103712
		Ga0257031_110415	Ga0257038_103620	Ga0257039_11041		Ga0257044_11197														Ga0257058_102373	Ga0257059_101470		Ga0257030_101444		Ga0257032_11571			Ga0257035_104357
		Ga0257031_110612	Ga0257038_103644	Ga0257039_11056		Ga0257044_11205														Ga0257058_102377	Ga0257059_101515		Ga0257030_101458		Ga0257032_11578			Ga0257035_104683
		Ga0257031_111429	Ga0257038_103669	Ga0257039_11062		Ga0257044_11209														Ga0257058_102378	Ga0257059_101533		Ga0257030_101496		Ga0257032_11597			Ga0257035_105479
		Ga0257031_111609	Ga0257038_103799	Ga0257039_11065		Ga0257044_11227														Ga0257058_102410	Ga0257059_101543		Ga0257030_101507		Ga0257032_11614			Ga0257035_105813
		Ga0257031_111768	Ga0257038_104133	Ga0257039_11092		Ga0257044_11231														Ga0257058_102421	Ga0257059_101571		Ga0257030_101517		Ga0257032_11625			Ga0257035_106980
		Ga0257031_111967	Ga0257038_104623	Ga0257039_11126		Ga0257044_11240														Ga0257058_102441	Ga0257059_101592		Ga0257030_101527		Ga0257032_11644
		Ga0257031_112459	Ga0257038_104777	Ga0257039_11144		Ga0257044_11247														Ga0257058_102454	Ga0257059_101593		Ga0257030_101535		Ga0257032_11672
			Ga0257038_104807	Ga0257039_11145		Ga0257044_11258														Ga0257058_102460	Ga0257059_101595		Ga0257030_101567		Ga0257032_11679
			Ga0257038_104820	Ga0257039_11192		Ga0257044_11269														Ga0257058_102465	Ga0257059_101600		Ga0257030_101606		Ga0257032_11757
			Ga0257038_105138	Ga0257039_11196		Ga0257044_11271														Ga0257058_102469	Ga0257059_101601		Ga0257030_101611		Ga0257032_11781
			Ga0257038_105460	Ga0257039_11277		Ga0257044_11289														Ga0257058_102487	Ga0257059_101616		Ga0257030_101616		Ga0257032_11795
			Ga0257038_105562	Ga0257039_11283		Ga0257044_11295														Ga0257058_102497	Ga0257059_101617		Ga0257030_101633		Ga0257032_11798
			Ga0257038_105801	Ga0257039_11288		Ga0257044_11301														Ga0257058_102539	Ga0257059_101620		Ga0257030_101648		Ga0257032_11802
			Ga0257038_106133	Ga0257039_11292		Ga0257044_11305														Ga0257058_102559	Ga0257059_101635		Ga0257030_101649		Ga0257032_11868
			Ga0257038_106482	Ga0257039_11300		Ga0257044_11307														Ga0257058_102606	Ga0257059_101644		Ga0257030_101655		Ga0257032_11871
			Ga0257038_107205	Ga0257039_11312		Ga0257044_11318														Ga0257058_102619	Ga0257059_101646		Ga0257030_101657		Ga0257032_11879
			Ga0257038_108250	Ga0257039_11367		Ga0257044_11324														Ga0257058_102687	Ga0257059_101650		Ga0257030_101707		Ga0257032_11910
			Ga0257038_108675	Ga0257039_11552		Ga0257044_11330														Ga0257058_102706	Ga0257059_101653		Ga0257030_101762		Ga0257032_11939
			Ga0257038_109245	Ga0257039_11559		Ga0257044_11349														Ga0257058_102714	Ga0257059_101672		Ga0257030_101787		Ga0257032_12012
			Ga0257038_110280	Ga0257039_11571		Ga0257044_11356														Ga0257058_102717	Ga0257059_101673		Ga0257030_101791		Ga0257032_12027
				Ga0257039_11586		Ga0257044_11361														Ga0257058_102724	Ga0257059_101693		Ga0257030_101811		Ga0257032_12064
				Ga0257039_11621		Ga0257044_11381														Ga0257058_102745	Ga0257059_101701		Ga0257030_101820		Ga0257032_12065
				Ga0257039_11626		Ga0257044_11410														Ga0257058_102751	Ga0257059_101746		Ga0257030_101837		Ga0257032_12077
				Ga0257039_11630		Ga0257044_11428														Ga0257058_102757	Ga0257059_101756		Ga0257030_101846		Ga0257032_12089
				Ga0257039_11637		Ga0257044_11436														Ga0257058_102766	Ga0257059_101836		Ga0257030_101861		Ga0257032_12104
				Ga0257039_11687		Ga0257044_11471														Ga0257058_102773	Ga0257059_101837		Ga0257030_101878		Ga0257032_12134
				Ga0257039_11724		Ga0257044_11473														Ga0257058_102778	Ga0257059_101849		Ga0257030_101913		Ga0257032_12262
				Ga0257039_11730		Ga0257044_11512														Ga0257058_102784	Ga0257059_101863		Ga0257030_101932		Ga0257032_12264
				Ga0257039_11799		Ga0257044_11532														Ga0257058_102789	Ga0257059_101872		Ga0257030_101934		Ga0257032_12288
				Ga0257039_11833		Ga0257044_11555														Ga0257058_102793	Ga0257059_101875		Ga0257030_101965		Ga0257032_12294
				Ga0257039_11939		Ga0257044_11581														Ga0257058_102802	Ga0257059_101892		Ga0257030_101999		Ga0257032_12302
				Ga0257039_11957		Ga0257044_11585														Ga0257058_102805	Ga0257059_101926		Ga0257030_102005		Ga0257032_12328
				Ga0257039_11962		Ga0257044_11588														Ga0257058_102807	Ga0257059_101974		Ga0257030_102039		Ga0257032_12339
				Ga0257039_11976		Ga0257044_11603														Ga0257058_102824	Ga0257059_102000		Ga0257030_102063		Ga0257032_12363
				Ga0257039_12025		Ga0257044_11640														Ga0257058_102850	Ga0257059_102041		Ga0257030_102164		Ga0257032_12383
				Ga0257039_12139		Ga0257044_11649														Ga0257058_102856	Ga0257059_102046		Ga0257030_102165		Ga0257032_12397
				Ga0257039_12189		Ga0257044_11677														Ga0257058_102861	Ga0257059_102101		Ga0257030_102177		Ga0257032_12423
				Ga0257039_12252		Ga0257044_11681														Ga0257058_102867	Ga0257059_102134		Ga0257030_102188		Ga0257032_12456
				Ga0257039_12348		Ga0257044_11695														Ga0257058_102904	Ga0257059_102137		Ga0257030_102189		Ga0257032_12471
				Ga0257039_12600		Ga0257044_11703														Ga0257058_102905	Ga0257059_102148		Ga0257030_102232		Ga0257032_12492
				Ga0257039_12725		Ga0257044_11729														Ga0257058_102971	Ga0257059_102204		Ga0257030_102248		Ga0257032_12493
				Ga0257039_12770		Ga0257044_11764														Ga0257058_103008	Ga0257059_102221		Ga0257030_102260		Ga0257032_12511
				Ga0257039_12860		Ga0257044_11766														Ga0257058_103022	Ga0257059_102282		Ga0257030_102294		Ga0257032_12538
				Ga0257039_12942		Ga0257044_11768														Ga0257058_103030	Ga0257059_102285		Ga0257030_102305		Ga0257032_12543
				Ga0257039_13032		Ga0257044_11770														Ga0257058_103041	Ga0257059_102314		Ga0257030_102323		Ga0257032_12561
				Ga0257039_13142		Ga0257044_11771														Ga0257058_103080	Ga0257059_102334		Ga0257030_102337		Ga0257032_12565
				Ga0257039_13167		Ga0257044_11779														Ga0257058_103081	Ga0257059_102343		Ga0257030_102346		Ga0257032_12569
				Ga0257039_13273		Ga0257044_11785														Ga0257058_103125	Ga0257059_102372		Ga0257030_102450		Ga0257032_12591
				Ga0257039_13391		Ga0257044_11786														Ga0257058_103195	Ga0257059_102375		Ga0257030_102482		Ga0257032_12606
				Ga0257039_13428		Ga0257044_11810														Ga0257058_103239	Ga0257059_102378		Ga0257030_102501		Ga0257032_12612
				Ga0257039_13520		Ga0257044_11820														Ga0257058_103264	Ga0257059_102383		Ga0257030_102535		Ga0257032_12652
				Ga0257039_13743		Ga0257044_11823														Ga0257058_103278	Ga0257059_102404		Ga0257030_102555		Ga0257032_12662
				Ga0257039_13936		Ga0257044_11824														Ga0257058_103315	Ga0257059_102407		Ga0257030_102561		Ga0257032_12713
				Ga0257039_13965		Ga0257044_11850														Ga0257058_103398	Ga0257059_102416		Ga0257030_102564		Ga0257032_12717
				Ga0257039_13987		Ga0257044_11853														Ga0257058_103399	Ga0257059_102419		Ga0257030_102582		Ga0257032_12733
				Ga0257039_14740		Ga0257044_11854														Ga0257058_103424	Ga0257059_102441		Ga0257030_102631		Ga0257032_12756
				Ga0257039_15036		Ga0257044_11860														Ga0257058_103459	Ga0257059_102443		Ga0257030_102640		Ga0257032_12761
				Ga0257039_15178		Ga0257044_11861														Ga0257058_103559	Ga0257059_102517		Ga0257030_102700		Ga0257032_12782
				Ga0257039_15321		Ga0257044_11864														Ga0257058_103566	Ga0257059_102541		Ga0257030_102739		Ga0257032_12800
				Ga0257039_15375		Ga0257044_11895														Ga0257058_103577	Ga0257059_102562		Ga0257030_102747		Ga0257032_12810
				Ga0257039_15472		Ga0257044_11899														Ga0257058_103582	Ga0257059_102568		Ga0257030_102758		Ga0257032_12827
				Ga0257039_15713		Ga0257044_11917														Ga0257058_103607	Ga0257059_102574		Ga0257030_102811		Ga0257032_12853
				Ga0257039_16042		Ga0257044_11936														Ga0257058_103676	Ga0257059_102600		Ga0257030_102844		Ga0257032_12893
				Ga0257039_16446		Ga0257044_11965														Ga0257058_103701	Ga0257059_102608		Ga0257030_102861		Ga0257032_12899
				Ga0257039_16586		Ga0257044_12003														Ga0257058_103742	Ga0257059_102628		Ga0257030_102928		Ga0257032_12962
						Ga0257044_12010														Ga0257058_103755	Ga0257059_102649		Ga0257030_102943		Ga0257032_12998
						Ga0257044_12014														Ga0257058_103774	Ga0257059_102664		Ga0257030_102953		Ga0257032_13011
						Ga0257044_12028														Ga0257058_103780	Ga0257059_102679		Ga0257030_102975		Ga0257032_13031
						Ga0257044_12041														Ga0257058_103783	Ga0257059_102714		Ga0257030_102977		Ga0257032_13073
						Ga0257044_12061														Ga0257058_103808	Ga0257059_102750		Ga0257030_102990		Ga0257032_13074
						Ga0257044_12085														Ga0257058_103811	Ga0257059_102754		Ga0257030_103003		Ga0257032_13112
						Ga0257044_12097														Ga0257058_103871	Ga0257059_102761		Ga0257030_103053		Ga0257032_13117
						Ga0257044_12100														Ga0257058_103890	Ga0257059_102782		Ga0257030_103090		Ga0257032_13195
						Ga0257044_12106														Ga0257058_103906	Ga0257059_102823		Ga0257030_103117		Ga0257032_13219
						Ga0257044_12122														Ga0257058_103932	Ga0257059_102861		Ga0257030_103162		Ga0257032_13292
						Ga0257044_12130														Ga0257058_103999	Ga0257059_102885		Ga0257030_103221		Ga0257032_13302
						Ga0257044_12139														Ga0257058_104041	Ga0257059_102893		Ga0257030_103225		Ga0257032_13307
						Ga0257044_12177														Ga0257058_104073	Ga0257059_102903		Ga0257030_103229		Ga0257032_13308
						Ga0257044_12179														Ga0257058_104092	Ga0257059_102906		Ga0257030_103239		Ga0257032_13354
						Ga0257044_12212														Ga0257058_104112	Ga0257059_102931		Ga0257030_103272		Ga0257032_13361
						Ga0257044_12221														Ga0257058_104114	Ga0257059_102952		Ga0257030_103306		Ga0257032_13387
						Ga0257044_12222														Ga0257058_104116	Ga0257059_102957		Ga0257030_103362		Ga0257032_13404
						Ga0257044_12243														Ga0257058_104126	Ga0257059_102988		Ga0257030_103371		Ga0257032_13469
						Ga0257044_12252														Ga0257058_104146	Ga0257059_102997		Ga0257030_103386		Ga0257032_13583
						Ga0257044_12282														Ga0257058_104179	Ga0257059_103024		Ga0257030_103447		Ga0257032_13603
						Ga0257044_12303														Ga0257058_104201	Ga0257059_103037		Ga0257030_103453		Ga0257032_13611
						Ga0257044_12324														Ga0257058_104204	Ga0257059_103095		Ga0257030_103486		Ga0257032_13646
						Ga0257044_12338														Ga0257058_104205	Ga0257059_103103		Ga0257030_103528		Ga0257032_13692
						Ga0257044_12342														Ga0257058_104226	Ga0257059_103105		Ga0257030_103541		Ga0257032_13727
						Ga0257044_12352														Ga0257058_104254	Ga0257059_103161		Ga0257030_103585		Ga0257032_13740
						Ga0257044_12414														Ga0257058_104287	Ga0257059_103164		Ga0257030_103666		Ga0257032_13772
						Ga0257044_12416														Ga0257058_104393	Ga0257059_103265		Ga0257030_103688		Ga0257032_13781
						Ga0257044_12431														Ga0257058_104398	Ga0257059_103272		Ga0257030_103735		Ga0257032_13813
						Ga0257044_12480														Ga0257058_104404	Ga0257059_103329		Ga0257030_103745		Ga0257032_13850
						Ga0257044_12506														Ga0257058_104406	Ga0257059_103336		Ga0257030_103772		Ga0257032_13867
						Ga0257044_12507														Ga0257058_104430	Ga0257059_103461		Ga0257030_103839		Ga0257032_13873
						Ga0257044_12515														Ga0257058_104463	Ga0257059_103515		Ga0257030_103841		Ga0257032_13879
						Ga0257044_12563														Ga0257058_104503	Ga0257059_103525		Ga0257030_103847		Ga0257032_13887
						Ga0257044_12591														Ga0257058_104548	Ga0257059_103533		Ga0257030_103926		Ga0257032_13888
						Ga0257044_12620														Ga0257058_104577	Ga0257059_103551		Ga0257030_103987		Ga0257032_13908
						Ga0257044_12636														Ga0257058_104585	Ga0257059_103567		Ga0257030_104051		Ga0257032_14017
						Ga0257044_12660														Ga0257058_104612	Ga0257059_103629		Ga0257030_104104		Ga0257032_14020
						Ga0257044_12679														Ga0257058_104621	Ga0257059_103654		Ga0257030_104121		Ga0257032_14045
						Ga0257044_12685														Ga0257058_104631	Ga0257059_103733		Ga0257030_104139		Ga0257032_14072
						Ga0257044_12689														Ga0257058_104632	Ga0257059_103735		Ga0257030_104149		Ga0257032_14119
						Ga0257044_12706														Ga0257058_104642	Ga0257059_103739		Ga0257030_104164		Ga0257032_14206
						Ga0257044_12783														Ga0257058_104662	Ga0257059_103741		Ga0257030_104225		Ga0257032_14248
						Ga0257044_12817														Ga0257058_104670	Ga0257059_103770		Ga0257030_104233		Ga0257032_14343
						Ga0257044_12841														Ga0257058_104689	Ga0257059_103806		Ga0257030_104250		Ga0257032_14455
						Ga0257044_12852														Ga0257058_104761	Ga0257059_103814		Ga0257030_104268		Ga0257032_14462
						Ga0257044_12856														Ga0257058_104873	Ga0257059_103821		Ga0257030_104301		Ga0257032_14486
						Ga0257044_12927														Ga0257058_104878	Ga0257059_103846		Ga0257030_104311		Ga0257032_14528
						Ga0257044_12929														Ga0257058_104880	Ga0257059_103888		Ga0257030_104317		Ga0257032_14549
						Ga0257044_12936														Ga0257058_104902	Ga0257059_103900		Ga0257030_104383		Ga0257032_14714
						Ga0257044_12943														Ga0257058_104925	Ga0257059_103975		Ga0257030_104396		Ga0257032_14754
						Ga0257044_12953														Ga0257058_104943	Ga0257059_104096		Ga0257030_104485		Ga0257032_14861
						Ga0257044_12954														Ga0257058_105001	Ga0257059_104216		Ga0257030_104507		Ga0257032_14968
						Ga0257044_12961														Ga0257058_105004	Ga0257059_104224		Ga0257030_104572		Ga0257032_15018
						Ga0257044_12964														Ga0257058_105058	Ga0257059_104277		Ga0257030_104673		Ga0257032_15147
						Ga0257044_13032														Ga0257058_105095	Ga0257059_104281		Ga0257030_104780		Ga0257032_15185
						Ga0257044_13038														Ga0257058_105116	Ga0257059_104342		Ga0257030_104825		Ga0257032_15294
						Ga0257044_13042														Ga0257058_105146	Ga0257059_104374		Ga0257030_105062		Ga0257032_15415
						Ga0257044_13064														Ga0257058_105148	Ga0257059_104502		Ga0257030_105120		Ga0257032_15576
						Ga0257044_13071														Ga0257058_105223	Ga0257059_104549		Ga0257030_105249		Ga0257032_15602
						Ga0257044_13138														Ga0257058_105274	Ga0257059_104653		Ga0257030_105250		Ga0257032_15627
						Ga0257044_13185														Ga0257058_105293	Ga0257059_104694		Ga0257030_105268		Ga0257032_15681
						Ga0257044_13271														Ga0257058_105294	Ga0257059_104783		Ga0257030_105318		Ga0257032_15739
						Ga0257044_13274														Ga0257058_105387	Ga0257059_104836		Ga0257030_105321		Ga0257032_15791
						Ga0257044_13304														Ga0257058_105424	Ga0257059_104875		Ga0257030_105327		Ga0257032_15839
						Ga0257044_13324														Ga0257058_105434	Ga0257059_104876		Ga0257030_105398		Ga0257032_15898
						Ga0257044_13365														Ga0257058_105442	Ga0257059_105017		Ga0257030_105496		Ga0257032_15907
						Ga0257044_13423														Ga0257058_105469	Ga0257059_105060		Ga0257030_105510		Ga0257032_15924
						Ga0257044_13440														Ga0257058_105497	Ga0257059_105076		Ga0257030_105579		Ga0257032_15973
						Ga0257044_13458														Ga0257058_105522	Ga0257059_105120		Ga0257030_105613		Ga0257032_16073
						Ga0257044_13480														Ga0257058_105529	Ga0257059_105220		Ga0257030_105631		Ga0257032_16074
						Ga0257044_13514														Ga0257058_105548	Ga0257059_105279		Ga0257030_105632		Ga0257032_16078
						Ga0257044_13534														Ga0257058_105565	Ga0257059_105291		Ga0257030_105703		Ga0257032_16109
						Ga0257044_13544														Ga0257058_105593	Ga0257059_105313		Ga0257030_105748		Ga0257032_16310
						Ga0257044_13571														Ga0257058_105605	Ga0257059_105391		Ga0257030_105754		Ga0257032_16328
						Ga0257044_13625														Ga0257058_105638	Ga0257059_105394		Ga0257030_105792		Ga0257032_16332
						Ga0257044_13639														Ga0257058_105641	Ga0257059_105456		Ga0257030_105826		Ga0257032_16341
						Ga0257044_13647														Ga0257058_105679	Ga0257059_105463		Ga0257030_105920		Ga0257032_16351
						Ga0257044_13678														Ga0257058_105748	Ga0257059_105612		Ga0257030_105965		Ga0257032_16411
						Ga0257044_13719														Ga0257058_105783	Ga0257059_105852		Ga0257030_106035		Ga0257032_16453
						Ga0257044_13723														Ga0257058_105787	Ga0257059_105885		Ga0257030_106184		Ga0257032_16467
						Ga0257044_13729														Ga0257058_105839	Ga0257059_105998		Ga0257030_106194		Ga0257032_16681
						Ga0257044_13778														Ga0257058_105841	Ga0257059_106020		Ga0257030_106251		Ga0257032_16971
						Ga0257044_13815														Ga0257058_105848	Ga0257059_106176		Ga0257030_106256
						Ga0257044_13820														Ga0257058_105851	Ga0257059_106279		Ga0257030_106299
						Ga0257044_13835														Ga0257058_105888	Ga0257059_106307		Ga0257030_106449
						Ga0257044_13858														Ga0257058_105923	Ga0257059_106526		Ga0257030_106568
						Ga0257044_13880														Ga0257058_105992	Ga0257059_106573		Ga0257030_106588
						Ga0257044_13909														Ga0257058_106031	Ga0257059_106608		Ga0257030_106618
						Ga0257044_13910														Ga0257058_106040	Ga0257059_106653		Ga0257030_106769
						Ga0257044_13923														Ga0257058_106056	Ga0257059_106677		Ga0257030_106867
						Ga0257044_13934														Ga0257058_106098	Ga0257059_106680		Ga0257030_106980
						Ga0257044_13947														Ga0257058_106102	Ga0257059_107180		Ga0257030_107028
						Ga0257044_14013														Ga0257058_106103	Ga0257059_107351		Ga0257030_107031
						Ga0257044_14066														Ga0257058_106107	Ga0257059_107652		Ga0257030_107055
						Ga0257044_14068														Ga0257058_106114	Ga0257059_107700		Ga0257030_107099
						Ga0257044_14089														Ga0257058_106118	Ga0257059_107992		Ga0257030_107135
						Ga0257044_14154														Ga0257058_106124	Ga0257059_108136		Ga0257030_107199
						Ga0257044_14203														Ga0257058_106148	Ga0257059_108282		Ga0257030_107317
						Ga0257044_14204														Ga0257058_106157	Ga0257059_108517		Ga0257030_107359
						Ga0257044_14295														Ga0257058_106167	Ga0257059_108626		Ga0257030_107486
						Ga0257044_14311														Ga0257058_106180	Ga0257059_108779		Ga0257030_107518
						Ga0257044_14322														Ga0257058_106190	Ga0257059_109309		Ga0257030_107581
						Ga0257044_14357														Ga0257058_106216	Ga0257059_109330		Ga0257030_107597
						Ga0257044_14358														Ga0257058_106231	Ga0257059_109535		Ga0257030_107680
						Ga0257044_14370														Ga0257058_106236	Ga0257059_109642		Ga0257030_107721
						Ga0257044_14402														Ga0257058_106249	Ga0257059_109651
						Ga0257044_14433														Ga0257058_106320	Ga0257059_109666
						Ga0257044_14445														Ga0257058_106367
						Ga0257044_14458														Ga0257058_106386
						Ga0257044_14502														Ga0257058_106462
						Ga0257044_14506														Ga0257058_106487
						Ga0257044_14510														Ga0257058_106491
						Ga0257044_14534														Ga0257058_106554
						Ga0257044_14544														Ga0257058_106582
						Ga0257044_14545														Ga0257058_106693
						Ga0257044_14620														Ga0257058_106715
						Ga0257044_14672														Ga0257058_106803
						Ga0257044_14748														Ga0257058_106842
						Ga0257044_14754														Ga0257058_106886
						Ga0257044_14806														Ga0257058_106887
						Ga0257044_14832														Ga0257058_106978
						Ga0257044_14906														Ga0257058_107059
						Ga0257044_14912														Ga0257058_107107
						Ga0257044_14952														Ga0257058_107140
						Ga0257044_15011														Ga0257058_107190
						Ga0257044_15023														Ga0257058_107260
						Ga0257044_15121														Ga0257058_107269
																				Ga0257058_107276
																				Ga0257058_107338
																				Ga0257058_107368
																				Ga0257058_107398
																				Ga0257058_107429
																				Ga0257058_107550
																				Ga0257058_107564
																				Ga0257058_107584
																				Ga0257058_107681
																				Ga0257058_107805
																				Ga0257058_107807
																				Ga0257058_107810
																				Ga0257058_107871
																				Ga0257058_107921
																				Ga0257058_107981
																				Ga0257058_108039
																				Ga0257058_108048
																				Ga0257058_108245
																				Ga0257058_108257
																				Ga0257058_108265
																				Ga0257058_108310
																				Ga0257058_108321
																				Ga0257058_108334
																				Ga0257058_108368
																				Ga0257058_108382
																				Ga0257058_108418
																				Ga0257058_108426
																				Ga0257058_108435
																				Ga0257058_108453
																				Ga0257058_108495
																				Ga0257058_108496
																				Ga0257058_108507
																				Ga0257058_108546
																				Ga0257058_108587
																				Ga0257058_108706
																				Ga0257058_108778
																				Ga0257058_108797
																				Ga0257058_108850
																				Ga0257058_108927
																				Ga0257058_108936
																				Ga0257058_108946
																				Ga0257058_109004
																				Ga0257058_109016
																				Ga0257058_109075
																				Ga0257058_109131
																				Ga0257058_109167
																				Ga0257058_109177
																				Ga0257058_109313
																				Ga0257058_109327
																				Ga0257058_109378
																				Ga0257058_109382
																				Ga0257058_109484
																				Ga0257058_109535
																				Ga0257058_109568
																				Ga0257058_109629
																				Ga0257058_109778
																				Ga0257058_109836
																				Ga0257058_109866
																				Ga0257058_109899
																				Ga0257058_110008
																				Ga0257058_110058
																				Ga0257058_110103
																				Ga0257058_110122
																				Ga0257058_110183
																				Ga0257058_110219
																				Ga0257058_110295
